# Long-read RNA sequencing reveals widespread sex-specific alternative splicing in threespine stickleback fish

**DOI:** 10.1101/2020.11.12.380428

**Authors:** Alice S. Naftaly, Shana Pau, Michael A. White

## Abstract

Alternate isoforms contribute immensely to phenotypic diversity across eukaryotes. While short read RNA-sequencing has increased our understanding of isoform diversity, it is challenging to accurately detect full-length transcripts, preventing the identification of many alternate isoforms. Long-read sequencing technologies have made it possible to sequence full length alternative transcripts, accurately characterizing alternative splicing events, alternate transcription start and end sites, and differences in UTR regions. Here, we utilize PacBio long read RNA-sequencing (Iso-Seq) to examine the transcriptomes of five tissues in threespine stickleback fish (*Gasterosteus aculeatus*), a widely used genetic model species. The threespine stickleback fish has a refined genome assembly with gene annotations that are based on short-read RNA sequencing and predictions from coding sequence of other species. This suggests some of the existing annotations may be inaccurate or alternative transcripts may not be fully characterized. Using Iso-Seq we detected thousands of novel isoforms, indicating many isoforms are absent in the current Ensembl gene annotations. In addition, we refined many of the existing annotations within the genome. We noted many improperly positioned transcription start sites that were refined with long-read sequencing. The Iso-Seq predicted transcription start sites were more accurate, verified through ATAC-seq. We were also able to detect many alternative splicing events between sexes and across tissues. We found a substantial number of genes in both somatic and gonad tissue that had sex-specific isoforms. Our study highlights the power of long-read sequencing to study the complexity of transcriptomes, greatly improving genomic resources for the threespine stickleback fish.
