## Supplemental Tables for "Long-read RNA sequencing reveals widespread sex-specific alternative splicing in threespine stickleback fish"

### Sheet: Supplemental Table 1
Supplemental Table 1: Sequencing statistics for each tissue
Sample	No. SMRT cells used	Data produced (Gigabytes)	No. of subreads	No. of ccs reads	% of reads passing LIMA filters	No. of polished high quality (hq) reads	No. of polished low quality reads
Female Liver	2	83	64388097	793097	0.78	20883	1094
Male Liver	2	66	49504710	531387	0.68	19217	971
Female Brain	2	31	17737503	211976	0.68	11520	442
Male Brain	2	51	24092574	378833	0.68	19242	633
Female Pronephros	2	135	72725642	1113857	0.81	105759	829
Male Pronephros	2	126	58309289	1154604	0.81	104786	1038
Ovary	2	31	15733152	191141	0.69	13332	206
Testis	2	60	20077039	569174	0.73	38077	345

### Sheet: Supplemental Table 2
Supplemental Table 2. Sequencing statistics for combined analyses
Sample Combination	No. SMRT cells used	Data produced (Gigabytes)	No. of subreads	No. of ccs reads	% of reads passing LIMA filters	No. of polished high quality (hq) reads	No. of polished low quality (lq) reads
All samples	16	583	322568006	4944069	0.76	304169	6462
All female samples	8	280	170584394	2310071	0.78	153224	2822
All male samples	8	303	151983612	2633998	0.75	179206	3429
All somatic female samples	6	249	154851242	2118930	0.79	140067	2555
All somatic male samples	6	243	131906573	2064824	0.75	144712	2927

### Sheet: Supplemental Table 3
Supplemental Table 3. Isoform counts among transcriptomes
Transcriptome	Gene Count	Isoform Count
Isoseq Transcriptome
Female Transcriptome	7299	11653
Male Transcriptome	8223	14068
Somatic Female Transcriptome	6643	10571
Somatic Male Transcriptome	7177	11432
Female Brain Transcriptome	1282	1355
Male Brain Transcriptome	2244	2482
Female Liver Transcriptome	1684	2139
Male Liver Transcriptome	1323	1600
Female Pronephros Transcriptome	5120	8177
Male Pronephros Transcriptome	5251	8679
Ovary Transcriptome	2017	2216
Testis Transcriptome	3773	5174

### Sheet: Supplemental Table 4
Supplemental Table 4. Number of reads obtained from short read Illumina sequencing
Sample	Total reads sequenced
Female Liver	180797305
Male Liver	179733690
Female Brain	156991391
Male Brain	161875572
Female Pronephros	156866627
Male Pronephros	164180908
Ovary	170567247
Testis	160639134

### Sheet: Supplemental Table 5
Supplemental Table 5. Significantly enriched GO terms for novel isoforms
GO Term	Pvalue	Number of Occurrences
GO:0006741	0	2
GO:0043161	0	4
GO:0006685	0	1
GO:0071821	0	3
GO:0034453	0	3
GO:0042128	0	2
GO:0009263	0	6
GO:0006958	0	6
GO:0016480	0	8
GO:0017053	0	5
GO:0006108	0	3
GO:0000124	0	9
GO:0007214	0	1
GO:0031209	0	1
GO:0004657	0	4
GO:0000256	0	4
GO:0051879	0	1
GO:0097027	0	11
GO:0005070	0	11
GO:0006622	0	3
GO:0005525	0	278
GO:0008649	0	2
GO:0004146	0	1
GO:0008321	0	1
GO:0004047	0	1
GO:0004419	0	2
GO:0004037	0	4
GO:0005092	0	3
GO:0006662	0	2
GO:0005852	0	11
GO:0000244	0	5
GO:0007249	0	3
GO:1905515	0	6
GO:0004962	0	3
GO:0004022	0	1
GO:0016192	0	99
GO:0004066	0	3
GO:0050819	0	5
GO:0007029	0	1
GO:0044571	0	4
GO:0070365	0	3
GO:0043484	0	7
GO:0003743	0	40
GO:0048678	0	1
GO:0016651	0	11
GO:0000811	0	1
GO:0002949	0	1
GO:0015321	0	1
GO:0033743	0	4
GO:0007217	0	1
GO:0008180	0	15
GO:0018400	0	1
GO:0006614	0	18
GO:0097367	0	2
GO:0033014	0	12
GO:0090156	0	1
GO:2000772	0	1
GO:0017119	0	9
GO:0050900	0	4
GO:0021954	0	2
GO:0001671	0	4
GO:0050661	0	34
GO:0048188	0	11
GO:0033588	0	3
GO:0004523	0	17
GO:0043966	0	2
GO:0006529	0	3
GO:0060262	0	5
GO:0007017	0	35
GO:0004591	0	5
GO:0070273	0	16
GO:0004491	0	2
GO:0004190	0	30
GO:0016773	0	21
GO:0006707	0	8
GO:0006562	0	4
GO:0019885	0	5
GO:0000784	0	9
GO:0035102	0	4
GO:0005506	0	144
GO:0046578	0	2
GO:0004014	0	1
GO:0006750	0	8
GO:0005778	0	3
GO:0008273	0	1
GO:0003081	0	3
GO:0016868	0	11
GO:0003983	0	2
GO:0008235	0	11
GO:0004360	0	2
GO:0001164	0	5
GO:0017110	0	2
GO:0050023	0	2
GO:0030242	0	2
GO:0008452	0	3
GO:0006367	0	10
GO:0016580	0	3
GO:0034464	0	7
GO:0004743	0	12
GO:0005978	0	14
GO:0007051	0	1
GO:0001188	0	5
GO:0052725	0	3
GO:0045239	0	2
GO:0004844	0	1
GO:0003998	0	1
GO:0006658	0	6
GO:0004571	0	15
GO:0015910	0	3
GO:0005814	0	5
GO:0045056	0	1
GO:0030168	0	9
GO:0016639	0	5
GO:0004815	0	2
GO:0004489	0	2
GO:0019956	0	2
GO:0042577	0	3
GO:0055088	0	3
GO:0071586	0	3
GO:0006360	0	5
GO:0031858	0	2
GO:0004148	0	4
GO:0005890	0	4
GO:0016717	0	3
GO:0019867	0	2
GO:0061608	0	5
GO:0031982	0	5
GO:0006596	0	14
GO:0007021	0	1
GO:0004332	0	6
GO:0031201	0	2
GO:0001540	0	1
GO:0051082	0	43
GO:0003725	0	3
GO:0016409	0	10
GO:0005484	0	14
GO:0043065	0	10
GO:0016429	0	2
GO:1901135	0	2
GO:0006516	0	4
GO:0007163	0	3
GO:0016615	0	3
GO:0008556	0	12
GO:0042289	0	2
GO:0004563	0	2
GO:0001085	0	2
GO:0006986	0	1
GO:0017025	0	7
GO:0009264	0	6
GO:0006415	0	5
GO:0005523	0	3
GO:0030308	0	1
GO:0046600	0	5
GO:0071013	0	4
GO:0017069	0	2
GO:0043231	0	4
GO:0042030	0	1
GO:0008378	0	20
GO:0018279	0	2
GO:0008312	0	16
GO:0004651	0	1
GO:0004579	0	1
GO:0005763	0	4
GO:0009267	0	1
GO:0052726	0	3
GO:0016581	0	6
GO:0005869	0	4
GO:0005975	0	118
GO:0016844	0	3
GO:0004336	0	13
GO:0070403	0	14
GO:1990426	0	1
GO:0003676	0	497
GO:0051694	0	3
GO:0005846	0	1
GO:0015986	0	14
GO:0006801	0	4
GO:0006012	0	2
GO:0070897	0	8
GO:0042578	0	12
GO:0002250	0	7
GO:1901031	0	3
GO:0016702	0	47
GO:0006147	0	6
GO:0006683	0	13
GO:0019229	0	1
GO:0006269	0	2
GO:0045292	0	1
GO:0019904	0	32
GO:0008478	0	2
GO:0032008	0	8
GO:0004617	0	1
GO:1904668	0	11
GO:0034128	0	1
GO:0030955	0	12
GO:0017057	0	2
GO:0034314	0	36
GO:0036055	0	5
GO:0035145	0	1
GO:0055070	0	1
GO:0035240	0	1
GO:0070530	0	1
GO:0043039	0	12
GO:0004807	0	3
GO:0030833	0	31
GO:0099106	0	1
GO:0035226	0	3
GO:0006672	0	8
GO:0030001	0	26
GO:0019843	0	6
GO:0004357	0	5
GO:0031105	0	15
GO:0005764	0	21
GO:0004829	0	10
GO:0005544	0	31
GO:0051382	0	5
GO:0004576	0	3
GO:0000775	0	2
GO:0032780	0	1
GO:0050776	0	14
GO:0046961	0	8
GO:0008175	0	3
GO:0071816	0	3
GO:0008217	0	8
GO:0005579	0	5
GO:1902979	0	1
GO:0004663	0	2
GO:0006556	0	14
GO:0030203	0	5
GO:0019243	0	2
GO:0070006	0	13
GO:0008384	0	6
GO:0030234	0	6
GO:0047325	0	3
GO:0006098	0	30
GO:0008449	0	5
GO:0019674	0	2
GO:0048513	0	3
GO:0042162	0	9
GO:0004587	0	1
GO:0016593	0	7
GO:0017134	0	3
GO:0010038	0	2
GO:0000012	0	1
GO:0007624	0	1
GO:0006044	0	1
GO:0016494	0	3
GO:1902445	0	2
GO:0003913	0	1
GO:0004467	0	5
GO:0006096	0	50
GO:0000930	0	4
GO:0004748	0	4
GO:0070286	0	3
GO:0070776	0	2
GO:0008410	0	2
GO:0006891	0	5
GO:0000123	0	9
GO:0003747	0	5
GO:0007339	0	17
GO:0000470	0	1
GO:0035803	0	17
GO:0008191	0	6
GO:0004861	0	5
GO:0070976	0	2
GO:0005964	0	10
GO:0003844	0	4
GO:0018344	0	2
GO:0030279	0	1
GO:0035267	0	12
GO:0030576	0	1
GO:0004478	0	14
GO:0055114	0	503
GO:0004869	0	12
GO:0004017	0	6
GO:0007015	0	12
GO:0005777	0	14
GO:0016811	0	7
GO:0000462	0	2
GO:0045261	0	10
GO:0090482	0	2
GO:0000439	0	6
GO:0004619	0	3
GO:0019799	0	3
GO:0006370	0	3
GO:0033961	0	10
GO:0030041	0	12
GO:0016570	0	7
GO:0031463	0	4
GO:0006807	0	18
GO:0006597	0	6
GO:0046785	0	2
GO:0070552	0	2
GO:0004185	0	13
GO:0043004	0	4
GO:0003870	0	8
GO:0080009	0	12
GO:0003824	0	394
GO:0016558	0	2
GO:0016592	0	31
GO:0005669	0	15
GO:0031390	0	1
GO:0016435	0	4
GO:1901137	0	2
GO:0004377	0	2
GO:0046933	0	14
GO:0004512	0	4
GO:0015173	0	6
GO:0042978	0	10
GO:0005093	0	3
GO:0000172	0	1
GO:0098519	0	1
GO:0003906	0	1
GO:0014066	0	1
GO:0009636	0	2
GO:0008022	0	2
GO:0072487	0	4
GO:0005925	0	14
GO:0043461	0	2
GO:0016706	0	12
GO:0032509	0	3
GO:0007031	0	2
GO:0015349	0	7
GO:0007265	0	5
GO:0006886	0	94
GO:0008609	0	3
GO:0016175	0	20
GO:0016603	0	2
GO:0004348	0	3
GO:0051180	0	2
GO:0016705	0	105
GO:0046907	0	12
GO:0009235	0	2
GO:0005858	0	2
GO:0004484	0	3
GO:0006106	0	2
GO:0003873	0	10
GO:0004985	0	8
GO:0000038	0	1
GO:0048251	0	3
GO:0003924	0	196
GO:0008308	0	10
GO:0007034	0	19
GO:0033781	0	8
GO:0006884	0	8
GO:0035804	0	17
GO:0030574	0	4
GO:0047429	0	8
GO:0000783	0	2
GO:0008184	0	18
GO:0034472	0	5
GO:0001401	0	9
GO:0000030	0	3
GO:0006542	0	6
GO:0042147	0	7
GO:0007050	0	6
GO:0006904	0	22
GO:0019789	0	8
GO:0009165	0	5
GO:0070531	0	2
GO:0032049	0	3
GO:0031519	0	4
GO:0006665	0	25
GO:0046626	0	1
GO:0008121	0	1
GO:0006869	0	83
GO:0047389	0	7
GO:0006959	0	7
GO:0046475	0	7
GO:0015629	0	40
GO:0071157	0	13
GO:0070187	0	2
GO:0004590	0	3
GO:0000175	0	4
GO:0004749	0	5
GO:0051998	0	5
GO:0003863	0	3
GO:0006422	0	2
GO:0008444	0	3
GO:0003854	0	4
GO:0004719	0	7
GO:0004046	0	3
GO:0002953	0	1
GO:0030170	0	55
GO:0004476	0	3
GO:0070876	0	1
GO:0001578	0	4
GO:0003999	0	1
GO:0072544	0	1
GO:0008418	0	6
GO:0008442	0	3
GO:0010792	0	6
GO:0016180	0	2
GO:0080132	0	1
GO:0004499	0	2
GO:0004689	0	10
GO:0042138	0	1
GO:0050796	0	3
GO:0070569	0	4
GO:0038036	0	4
GO:0032480	0	1
GO:0006003	0	10
GO:0006363	0	1
GO:0035091	0	42
GO:0015075	0	7
GO:0019538	0	8
GO:0046695	0	9
GO:0070476	0	4
GO:0046654	0	2
GO:0034597	0	1
GO:0008097	0	6
GO:0016627	0	33
GO:0006546	0	1
GO:0006011	0	2
GO:0030837	0	4
GO:0007131	0	1
GO:0016538	0	11
GO:0009086	0	5
GO:0006431	0	1
GO:0006094	0	20
GO:0005047	0	7
GO:2000574	0	8
GO:0002151	0	4
GO:0004616	0	19
GO:0030992	0	2
GO:0015991	0	16
GO:0030298	0	1
GO:0030880	0	1
GO:0070915	0	3
GO:0044205	0	3
GO:0008278	0	4
GO:0043269	0	1
GO:0030126	0	5
GO:0019815	0	2
GO:0006606	0	13
GO:0006625	0	2
GO:0006907	0	7
GO:0031072	0	13
GO:0006488	0	1
GO:0070327	0	1
GO:0007276	0	11
GO:0004416	0	2
GO:0032559	0	8
GO:0005518	0	2
GO:0007020	0	6
GO:0097255	0	6
GO:0016493	0	1
GO:0004645	0	15
GO:0019902	0	3
GO:0043141	0	6
GO:0004325	0	1
GO:0004356	0	8
GO:0031071	0	4
GO:0004722	0	22
GO:0030091	0	4
GO:0006207	0	5
GO:0006308	0	10
GO:0089701	0	3
GO:0004799	0	3
GO:0000340	0	5
GO:0003847	0	12
GO:0003956	0	1
GO:0070373	0	1
GO:0009058	0	32
GO:0000179	0	2
GO:0015165	0	26
GO:0016485	0	4
GO:0072331	0	2
GO:1904263	0	4
GO:0006635	0	8
GO:0003997	0	7
GO:0031464	0	5
GO:0004342	0	1
GO:0003896	0	2
GO:0020037	0	113
GO:0000154	0	2
GO:0070682	0	2
GO:0006000	0	13
GO:0004767	0	1
GO:0036402	0	7
GO:0004825	0	1
GO:0070860	0	5
GO:0004560	0	5
GO:0004535	0	3
GO:0008047	0	4
GO:0006435	0	10
GO:0044341	0	1
GO:0004631	0	1
GO:0046034	0	11
GO:0004978	0	1
GO:0036054	0	5
GO:0006231	0	3
GO:1990456	0	1
GO:0004333	0	2
GO:0045670	0	7
GO:0008892	0	6
GO:0006996	0	5
GO:0005786	0	7
GO:0004992	0	1
GO:0004471	0	6
GO:0071929	0	3
GO:0045663	0	2
GO:0016233	0	2
GO:0051016	0	15
GO:0070988	0	1
GO:0016521	0	2
GO:0006024	0	3
GO:0016857	0	4
GO:0003712	0	31
GO:0042754	0	2
GO:0032099	0	1
GO:0004454	0	3
GO:0034511	0	2
GO:0044233	0	1
GO:0000338	0	8
GO:0005885	0	36
GO:0097361	0	2
GO:0004359	0	5
GO:0009443	0	2
GO:0005674	0	1
GO:0015074	0	35
GO:0052855	0	1
GO:0009408	0	6
GO:0019901	0	6
GO:0005319	0	79
GO:0015858	0	5
GO:0016671	0	4
GO:0031957	0	5
GO:0010997	0	11
GO:0000276	0	2
GO:0032469	0	1
GO:0004955	0	1
GO:0016052	0	2
GO:0004347	0	20
GO:0006493	0	22
GO:0004812	0	35
GO:0004470	0	6
GO:0000381	0	12
GO:0004045	0	3
GO:0010941	0	1
GO:0035871	0	1
GO:0015245	0	5
GO:0003938	0	3
GO:0047150	0	5
GO:0005160	0	6
GO:0001682	0	1
GO:0001541	0	1
GO:0071704	0	6
GO:0090481	0	26
GO:0033179	0	5
GO:0006172	0	3
GO:0045815	0	3
GO:0071949	0	15
GO:0004559	0	4
GO:0003860	0	2
GO:0016776	0	3
GO:0016920	0	1
GO:0006457	0	51
GO:0005740	0	10
GO:0030942	0	7
GO:0031011	0	15
GO:0006238	0	1
GO:0008343	0	1
GO:0004588	0	2
GO:0016747	0	14
GO:0006006	0	15
GO:0003978	0	1
GO:0030131	0	25
GO:0003934	0	1
GO:0045089	0	1
GO:0048500	0	10
GO:0016742	0	1
GO:0030011	0	1
GO:0008276	0	2
GO:0004329	0	4
GO:0051424	0	1
GO:0006919	0	3
GO:0004345	0	15
GO:0016624	0	8
GO:0019509	0	2
GO:0004109	0	5
GO:0016153	0	5
GO:0030158	0	1
GO:0016560	0	3
GO:0003826	0	3
GO:0006013	0	4
GO:0016422	0	1
GO:0003857	0	5
GO:0006778	0	7
GO:0005779	0	6
GO:0005537	0	2
GO:0006168	0	1
GO:0016628	0	2
GO:0032957	0	3

### Sheet: Supplemental Table 6
Supplemental Table 6. Number of sex-specfic isoforms due to alternative splicing
Tissue	Alternative Splicing only	Alternate TSS/TTS	Both	Total Isoforms
Brain	130	21	25	176
Liver	144	38	30	212
Pronephros	1208	390	246	1844
Testis	343	280	164	787
Ovary	77	46	23	146

### Sheet: Supplemental Table 7
Supplemental Table 7. ATAC-seq sequencing primers
Sample	Primer Identifier	Barcode	Sequence
Male Liver 1	2.1	CGAGGCTG	CAAGCAGAAGACGGCATACGAGATCAGCCTCGGTCTCGTGGGCTCGGAGATGT
Male Liver 2	2.11	AAGAGGCA	CAAGCAGAAGACGGCATACGAGATTGCCTCTTGTCTCGTGGGCTCGGAGATGT
Female Liver 1	2.7	CTCTCTAC	CAAGCAGAAGACGGCATACGAGATGTAGAGAGGTCTCGTGGGCTCGGAGATGT
Female Liver 2	2.8	CAGAGAGG	CAAGCAGAAGACGGCATACGAGATCCTCTCTGGTCTCGTGGGCTCGGAGATGT
